# Evolution of gene expression in seasonal environments

**DOI:** 10.1101/2025.03.25.645377

**Authors:** Shuichi N. Kudo, Yuka Ikezaki, Junko Kusumi, Hideki Hirakawa, Sachiko Isobe, Akiko Satake

## Abstract

The biological activities of organisms are closely linked to seasonality. Phenology, the temporal orchestration of biological activities, is governed by gene expression, yet the evolutionary dynamics underlying seasonal gene expression remain unclear. To investigate these dynamics, we compared genome-wide expression dynamics (molecular phenology) in four dominant evergreen Fagaceae species in Asia (*Quercus glauca*, *Q. acuta*, *Lithocarpus edulis*, and *L. glaber*), using leaf and bud tissues over two seasonal cycles. We assembled high-quality reference genomes, identifying 11749 single-copy orthologous genes. Seasonal transcriptomic profiling of these orthologous genes revealed highly conserved gene expression across species in winter when temperatures fall below ∼10°C. Rhythmic gene expression with significant periodic oscillations was more prevalent in buds (51.9%) than in leaves (40.6%), with most rhythmic genes (78.4–92.0%) exhibiting annual periodicity, while a smaller fraction (1.2–11.9%) followed half-annual cycles. The seasonal peaks of rhythmic genes were highly synchronized across species in winter but diverged during the growing season, reflecting species-specific timing of leaf flushing and flowering. These findings suggest that the four species share a common molecular calendar in winter, which constrains the evolution of gene expression under seasonal environments.

**Impact Statement:** A comparative analysis of genome-wide seasonal gene expression dynamics across four forest tree species revealed that a shared “molecular calendar” emerges in winter, constraining gene expression evolution and potentially limiting temporal niche partitioning and species divergence in seasonal environments.
