## Supplementary file 1 for "Evolution of gene expression in seasonal environments"

### Sheet: Sheet1
Supplementary file 1. statistics for genome assemblies of two new sequenced species
	Q. glauca	L. edulis
Sequencing
Raw bases of PacBio (Gb)	32.6	273.6 (subreads)
Raw bases of Hi-C (Gb)	24.8	50.1
Estimated genome size (Mb)	891.2	868.7
Assembly
Final assembly size (Mb)	867.7	835.7
Number of chromosomes	12	12
Number of contigs	797	750
N50 of contigs (Mb)	71.7	68.8
GC percent	35.68	35.74
Annotation
Number of predicted genes	39758	34059
Mean gene length (bp)	3889.7	4099.28
Mean CDS length (bp)	1221.9	1164.3
Annotated to EggNOG	37,408 (94%)	31,668 (93%)
