## Supplementary file 2 for "Evolution of gene expression in seasonal environments"

### Sheet: Sheet1
Supplementary file 2. Summary of the hierarchical clustering of the samples
Samples were sorted by the order of the hierarchical clustering in Fig. 2A
SampleID	Tissue	Species	Year	Month	Day	Individual	New leaf	Flower opening	Average temperature on the sampling date (℃)	Photoperiod (hours)	Cluster Symbol	New leaf
Le_L_210506	Leaf	L. edulis	2021	5	6	1	1	0.333333	17.3	13.6667	L1
Le_L_210408	Leaf	L. edulis	2021	4	8	1	0	0	13.8	12.7833	L1
Le_L_201029	Leaf	L. edulis	2020	10	29	1	0	0	16.4	10.9167	L1
Le_L_191031	Leaf	L. edulis	2019	10	31	1	0	0	15.4	10.8667	L1
Le_L_201002	Leaf	L. edulis	2020	10	2	1	0	0	21	11.8	L1
Le_L_211020	Leaf	L. edulis	2021	10	20	1	0	0	16.1	11.2	L1
Le_L_210924	Leaf	L. edulis	2021	9	24	1	0	0	22.2	12.0833	L1
Le_L_200415	Leaf	L. edulis	2020	4	15	1	0	0	13.1	13.0167	L1
Le_L_200320	Leaf	L. edulis	2020	3	20	1	0	0	11	12.1333	L1
Le_L_200220	Leaf	L. edulis	2020	2	20	1	0	0	8.5	11.1333	L1
Le_L_210310	Leaf	L. edulis	2021	3	10	1	0	0	10.2	11.7833	L1
Le_L_210211	Leaf	L. edulis	2021	2	11	1	0	0	7.9	10.8667	L1
Le_L_201126	Leaf	L. edulis	2020	11	26	1	0	0	13.2	10.1833	L1
Le_L_191129	Leaf	L. edulis	2019	11	29	1	0	0	8.7	10.15	L1
Le_L_210114	Leaf	L. edulis	2021	1	14	1	0	0	9.8	10.15	L1
Le_L_201217	Leaf	L. edulis	2020	12	17	1	0	0	4	9.93333	L1
Le_L_200121	Leaf	L. edulis	2020	1	21	1	0	0	7.1	10.2833	L1
Le_L_191227	Leaf	L. edulis	2019	12	27	1	0	0	7	9.93333	L1
Le_L_210701	Leaf	L. edulis	2021	7	1	1	0	0	26.5	14.35	L1
Le_L_200903	Leaf	L. edulis	2020	9	3	1	0	0	27.7	12.8	L1
Le_L_200807	Leaf	L. edulis	2020	8	7	1	0	0	29	13.6333	L1
Le_L_200709	Leaf	L. edulis	2020	7	9	1	0	0	23.9	14.2667	L1
Le_L_210825	Leaf	L. edulis	2021	8	25	1	0	0	29	13.1	L1
Le_L_210729	Leaf	L. edulis	2021	7	29	1	0	0	27.3	13.8833	L1
Lg_L_210310	Leaf	L. glaber	2021	3	10	3	0	0	10.2	11.7833	L1
Lg_L_210211	Leaf	L. glaber	2021	2	11	3	0	0	7.9	10.8667	L1
Lg_L_200220	Leaf	L. glaber	2020	2	20	3	0	0	8.5	11.1333	L1
Lg_L_200415	Leaf	L. glaber	2020	4	15	3	0	0	13.1	13.0167	L1
Lg_L_200320	Leaf	L. glaber	2020	3	20	3	0	0	11	12.1333	L1
Lg_L_210506	Leaf	L. glaber	2021	5	6	3	0.111111	0	17.3	13.6667	L1
Lg_L_210408	Leaf	L. glaber	2021	4	8	3	0	0	13.8	12.7833	L1
Lg_L_201029	Leaf	L. glaber	2020	10	29	3	0	0.555556	16.4	10.9167	L1
Lg_L_191031	Leaf	L. glaber	2019	10	31	3	0	0.111111	15.4	10.8667	L1
Lg_L_201126	Leaf	L. glaber	2020	11	26	3	0	0.166667	13.2	10.1833	L1
Lg_L_211020	Leaf	L. glaber	2021	10	20	3	0	0	16.1	11.2	L1
Lg_L_210114	Leaf	L. glaber	2021	1	14	3	0	0	9.8	10.15	L1
Lg_L_201217	Leaf	L. glaber	2020	12	17	3	0	0.222222	4	9.93333	L1
Lg_L_200120	Leaf	L. glaber	2020	1	20	3	0	0	9.1	10.2667	L1
Lg_L_191227	Leaf	L. glaber	2019	12	27	3	0	0	7	9.93333	L1
Lg_L_191129	Leaf	L. glaber	2019	11	29	3	0	0	8.7	10.15	L1
Lg_L_210825	Leaf	L. glaber	2021	8	25	3	0	0.555556	29	13.1	L1
Lg_L_210701	Leaf	L. glaber	2021	7	1	3	0.333333	0	26.5	14.35	L1
Lg_L_200807	Leaf	L. glaber	2020	8	7	3	0.333333	0	29	13.6333	L1
Lg_L_200709	Leaf	L. glaber	2020	7	9	3	0.444444	0	23.9	14.2667	L1
Lg_L_210924	Leaf	L. glaber	2021	9	24	3	0	0.666667	22.2	12.0833	L1
Lg_L_201002	Leaf	L. glaber	2020	10	2	3	0	0.444444	21	11.8	L1
Lg_L_210605	Leaf	L. glaber	2021	6	5	3	0.555556	0	21.2	14.2833	L1
Lg_L_200513	Leaf	L. glaber	2020	5	13	3	0.111111	0	17.6	13.85	L1
Lg_L_200611	Leaf	L. glaber	2020	6	11	3	0.142857	0	25.2	14.35	L1
Qg_L_220521	Leaf	Q. glauca	2022	5	21	3	0	0	20	14.0333	L2
Qg_L_210523	Leaf	Q. glauca	2021	5	23	1	0	0	20.8	14.0833	L2
Qa_L_220612	Leaf	Q. acuta	2022	6	12	3	0	0	14.9495	14.35	L2
Qg_L_211010	Leaf	Q. glauca	2021	10	10	1	0	0	25.1	11.5333	L2
Qg_L_210718	Leaf	Q. glauca	2021	7	18	1	0	0	28.5	14.1167	L2
Qg_L_210619	Leaf	Q. glauca	2021	6	19	1	0	0	23.2	14.3833	L2
Qg_L_220716	Leaf	Q. glauca	2022	7	16	3	0	0	26.5	14.1667	L2
Qg_L_220617	Leaf	Q. glauca	2022	6	17	3	0	0	25.1	14.3833	L2
Qg_L_220912	Leaf	Q. glauca	2022	9	12	3	0	0	27.9	12.5	L2
Qg_L_220810	Leaf	Q. glauca	2022	8	10	3	0	0	30.7	13.5667	L2
Qg_L_210911	Leaf	Q. glauca	2021	9	11	1	0	0	24.4	12.5333	L2
Qg_L_210811	Leaf	Q. glauca	2021	8	11	1	0	0	23	13.5333	L2
Qa_L_221006	Leaf	Q. acuta	2022	10	6	3	0	0	13.1976	11.6833	L2
Qa_L_211104	Leaf	Q. acuta	2021	11	4	3	0	0	9.71504	10.7333	L2
Qa_L_221102	Leaf	Q. acuta	2022	11	2	3	0	0	11.5875	10.8	L2
Qa_L_230420	Leaf	Q. acuta	2023	4	20	3	0	0	15.3332	13.1667	L2
Qa_L_230324	Leaf	Q. acuta	2023	3	24	3	0	0	10.5435	12.25	L2
Qa_L_220913	Leaf	Q. acuta	2022	9	13	3	0	0	20.8016	12.4667	L2
Qa_L_220812	Leaf	Q. acuta	2022	8	12	3	0	0	21.6272	13.5	L2
Qa_L_211007	Leaf	Q. acuta	2021	10	7	3	0	0	17.6952	11.6333	L2
Qa_L_210910	Leaf	Q. acuta	2021	9	10	3	0	0	18.7415	12.5667	L2
Qa_L_220713	Leaf	Q. acuta	2022	7	13	3	0	0	20.8188	14.2167	L2
Qa_L_210715	Leaf	Q. acuta	2021	7	15	3	0	0	18.5803	14.1667	L2
Qa_L_210617	Leaf	Q. acuta	2021	6	17	3	0.111111	0.222222	NA	14.3833	L2
Qa_L_210815	Leaf	Q. acuta	2021	8	15	3	0	0	18.4467	13.4167	L2
Qa_L_210519	Leaf	Q. acuta	2021	5	19	3	0	0	NA	14	L2
Qg_L_230324	Leaf	Q. glauca	2023	3	24	3	0	0	14.4	12.25	L2
Qg_L_220325	Leaf	Q. glauca	2022	3	25	1	0	0	13.6	12.2833	L2
Qg_L_221104	Leaf	Q. glauca	2022	11	4	3	0	0	14.1	10.75	L2
Qg_L_221006	Leaf	Q. glauca	2022	10	6	3	0	0	20.5	11.6833	L2
Qg_L_211105	Leaf	Q. glauca	2021	11	5	1	0	0	15.6	10.7167	L2
Qg_L_221230	Leaf	Q. glauca	2022	12	30	3	0	0	5.8	9.95	L2
Qg_L_221202	Leaf	Q. glauca	2022	12	2	3	0	0	6.9	10.0833	L2
Qg_L_230128	Leaf	Q. glauca	2023	1	28	3	0	0	1.7	10.4667	L2
Qg_L_230123	Leaf	Q. glauca	2023	1	23	3	0	0	7.6	10.3333	L2
Qg_L_220101	Leaf	Q. glauca	2022	1	1	1	0	0	3.4	9.96667	L2
Qg_L_211204	Leaf	Q. glauca	2021	12	4	1	0	0	8.4	10.05	L2
Qg_L_220226	Leaf	Q. glauca	2022	2	26	1	0	0	7.6	11.35	L2
Qg_L_220129	Leaf	Q. glauca	2022	1	29	1	0	0	6.1	10.4833	L2
Qg_L_230224	Leaf	Q. glauca	2023	2	24	3	0	0	9.2	11.2833	L2
Qa_L_230222	Leaf	Q. acuta	2023	2	22	3	0	0	-0.506542	11.2167	L2
Qa_L_221201	Leaf	Q. acuta	2022	12	1	3	0	0	0.216458	10.1	L2
Qa_L_220421	Leaf	Q. acuta	2022	4	21	3	0	0	9.55342	13.2	L2
Qa_L_220324	Leaf	Q. acuta	2022	3	24	3	0	0	5.25879	12.25	L2
Qa_L_220225	Leaf	Q. acuta	2022	2	25	3	0	0	-1.40583	11.3167	L2
Qa_L_220126	Leaf	Q. acuta	2022	1	26	3	0	0	1.90546	10.4167	L2
Qa_L_211230	Leaf	Q. acuta	2021	12	30	3	0	0	-1.19629	9.95	L2
Qa_L_211203	Leaf	Q. acuta	2021	12	3	3	0	0	1.63746	10.0667	L2
Qa_L_230126	Leaf	Q. acuta	2023	1	26	3	0	0	0.027375	10.4	L2
Qa_L_230107	Leaf	Q. acuta	2023	1	7	3	0	0	1.68104	10.0333	L2
Le_B_210506	Bud	L. edulis	2021	5	6	1	1	0.333333	17.3	13.6667	B1
Le_B_200513	Bud	L. edulis	2020	5	13	1	1	0	17.6	13.85	B1
Le_B_210408	Bud	L. edulis	2021	4	8	1	0	0	13.8	12.7833	B1
Le_L_200513	Leaf	L. edulis	2020	5	13	1	1	0	17.6	13.85	B1
Qg_B_230324	Bud	Q. glauca	2023	3	24	3	0	0	14.4	12.25	B1
Qg_B_220325	Bud	Q. glauca	2022	3	25	1	0	0	13.6	12.2833	B1
Le_B_201029	Bud	L. edulis	2020	10	29	1	0	0	16.4	10.9167	B1
Le_B_191031	Bud	L. edulis	2019	10	31	1	0	0	15.4	10.8667	B1
Le_B_200415	Bud	L. edulis	2020	4	15	1	0	0	13.1	13.0167	B1
Le_B_211020	Bud	L. edulis	2021	10	20	1	0	0	16.1	11.2	B1
Le_B_210924	Bud	L. edulis	2021	9	24	1	0	0	22.2	12.0833	B1
Le_B_210605	Bud	L. edulis	2021	6	5	1	0	1	21.2	14.2833	B1
Le_B_200611	Bud	L. edulis	2020	6	11	1	0	1	25.2	14.35	B1
Le_B_210701	Bud	L. edulis	2021	7	1	1	0	0	26.5	14.35	B1
Le_B_200903	Bud	L. edulis	2020	9	3	1	0	0	27.7	12.8	B1
Le_B_201002	Bud	L. edulis	2020	10	2	1	0	0	21	11.8	B1
Le_B_200807	Bud	L. edulis	2020	8	7	1	0	0	29	13.6333	B1
Le_B_210825	Bud	L. edulis	2021	8	25	1	0	0	29	13.1	B1
Le_B_210729	Bud	L. edulis	2021	7	29	1	0	0	27.3	13.8833	B1
Le_L_210605	Leaf	L. edulis	2021	6	5	1	0	1	21.2	14.2833	B1
Le_L_200611	Leaf	L. edulis	2020	6	11	1	0	1	25.2	14.35	B1
Lg_L_210729	Leaf	L. glaber	2021	7	29	3	0	0.111111	27.3	13.8833	B1
Lg_L_200903	Leaf	L. glaber	2020	9	3	3	0.222222	0	27.7	12.8	B1
Qg_L_230421	Leaf	Q. glauca	2023	4	21	3	1	1	17.4	13.2	B1
Qg_L_220422	Leaf	Q. glauca	2022	4	22	3	1	1	17.6	13.2333	B1
Qa_L_220519	Leaf	Q. acuta	2022	5	19	3	1	0.777778	14.6861	13.9833	B1
Lg_B_200807	Bud	L. glaber	2020	8	7	3	0.333333	0	29	13.6333	B1
Lg_B_200709	Bud	L. glaber	2020	7	9	3	0.444444	0	23.9	14.2667	B1
Lg_B_200513	Bud	L. glaber	2020	5	13	3	0.111111	0	17.6	13.85	B1
Lg_B_210506	Bud	L. glaber	2021	5	6	3	0.111111	0	17.3	13.6667	B1
Lg_B_210408	Bud	L. glaber	2021	4	8	3	0	0	13.8	12.7833	B1
Lg_B_210825	Bud	L. glaber	2021	8	25	3	0	0.555556	29	13.1	B1
Lg_B_210701	Bud	L. glaber	2021	7	1	3	0.333333	0	26.5	14.35	B1
Lg_B_210729	Bud	L. glaber	2021	7	29	3	0	0.111111	27.3	13.8833	B1
Lg_B_210924	Bud	L. glaber	2021	9	24	3	0	0.666667	22.2	12.0833	B1
Lg_B_201002	Bud	L. glaber	2020	10	2	3	0	0.444444	21	11.8	B1
Lg_B_200903	Bud	L. glaber	2020	9	3	3	0.222222	0	27.7	12.8	B1
Lg_B_200611	Bud	L. glaber	2020	6	11	3	0.142857	0	25.2	14.35	B1
Lg_B_201029	Bud	L. glaber	2020	10	29	3	0	0.555556	16.4	10.9167	B1
Lg_B_191031	Bud	L. glaber	2019	10	31	3	0	0.111111	15.4	10.8667	B1
Lg_B_211020	Bud	L. glaber	2021	10	20	3	0	0	16.1	11.2	B1
Lg_B_210605	Bud	L. glaber	2021	6	5	3	0.555556	0	21.2	14.2833	B1
Lg_B_200415	Bud	L. glaber	2020	4	15	3	0	0	13.1	13.0167	B1
Lg_B_200320	Bud	L. glaber	2020	3	20	3	0	0	11	12.1333	B1
Lg_B_210310	Bud	L. glaber	2021	3	10	3	0	0	10.2	11.7833	B1
Qa_B_220612	Bud	Q. acuta	2022	6	12	3	0	0	14.9495	14.35	B2
Qa_B_210519	Bud	Q. acuta	2021	5	19	3	0	0	NA	14	B2
Qa_B_210715	Bud	Q. acuta	2021	7	15	3	0	0	18.5803	14.1667	B2
Qa_B_210617	Bud	Q. acuta	2021	6	17	3	0.111111	0.222222	NA	14.3833	B2
Qa_B_220519	Bud	Q. acuta	2022	5	19	3	1	0.777778	14.6861	13.9833	B2
Qa_B_220421	Bud	Q. acuta	2022	4	21	3	0	0	9.55342	13.2	B2
Qa_B_230420	Bud	Q. acuta	2023	4	20	3	0	0	15.3332	13.1667	B2
Qa_B_230324	Bud	Q. acuta	2023	3	24	3	0	0	10.5435	12.25	B2
Qa_B_220913	Bud	Q. acuta	2022	9	13	3	0	0	20.8016	12.4667	B2
Qa_B_220812	Bud	Q. acuta	2022	8	12	3	0	0	21.6272	13.5	B2
Qa_B_220713	Bud	Q. acuta	2022	7	13	3	0	0	20.8188	14.2167	B2
Qa_B_210910	Bud	Q. acuta	2021	9	10	3	0	0	18.7415	12.5667	B2
Qa_B_210815	Bud	Q. acuta	2021	8	15	3	0	0	18.4467	13.4167	B2
Qa_B_211007	Bud	Q. acuta	2021	10	7	3	0	0	17.6952	11.6333	B2
Qa_B_221006	Bud	Q. acuta	2022	10	6	3	0	0	13.1976	11.6833	B2
Qa_B_211104	Bud	Q. acuta	2021	11	4	3	0	0	9.71504	10.7333	B2
Qa_B_221102	Bud	Q. acuta	2022	11	2	3	0	0	11.5875	10.8	B2
Qa_B_220324	Bud	Q. acuta	2022	3	24	3	0	0	5.25879	12.25	B2
Qg_B_210619	Bud	Q. glauca	2021	6	19	1	0	0	23.2	14.3833	B2
Qg_B_210523	Bud	Q. glauca	2021	5	23	1	0	0	20.8	14.0833	B2
Qg_B_220617	Bud	Q. glauca	2022	6	17	3	0	0	25.1	14.3833	B2
Qg_B_220521	Bud	Q. glauca	2022	5	21	3	0	0	20	14.0333	B2
Qg_B_230421	Bud	Q. glauca	2023	4	21	3	1	1	17.4	13.2	B2
Qg_B_220422	Bud	Q. glauca	2022	4	22	3	1	1	17.6	13.2333	B2
Qg_B_221104	Bud	Q. glauca	2022	11	4	3	0	0	14.1	10.75	B2
Qg_B_221006	Bud	Q. glauca	2022	10	6	3	0	0	20.5	11.6833	B2
Qg_B_211105	Bud	Q. glauca	2021	11	5	1	0	0	15.6	10.7167	B2
Qg_B_210811	Bud	Q. glauca	2021	8	11	1	0	0	23	13.5333	B2
Qg_B_211010	Bud	Q. glauca	2021	10	10	1	0	0	25.1	11.5333	B2
Qg_B_210911	Bud	Q. glauca	2021	9	11	1	0	0	24.4	12.5333	B2
Qg_B_220912	Bud	Q. glauca	2022	9	12	3	0	0	27.9	12.5	B2
Qg_B_220716	Bud	Q. glauca	2022	7	16	3	0	0	26.5	14.1667	B2
Qg_B_220810	Bud	Q. glauca	2022	8	10	3	0	0	30.7	13.5667	B2
Qg_B_210718	Bud	Q. glauca	2021	7	18	1	0	0	28.5	14.1167	B2
Le_B_200121	Bud	L. edulis	2020	1	21	1	0	0	7.1	10.2833	B3
Le_B_191227	Bud	L. edulis	2019	12	27	1	0	0	7	9.93333	B3
Le_B_210114	Bud	L. edulis	2021	1	14	1	0	0	9.8	10.15	B3
Le_B_210211	Bud	L. edulis	2021	2	11	1	0	0	7.9	10.8667	B3
Le_B_200220	Bud	L. edulis	2020	2	20	1	0	0	8.5	11.1333	B3
Le_B_201217	Bud	L. edulis	2020	12	17	1	0	0	4	9.93333	B3
Le_B_210310	Bud	L. edulis	2021	3	10	1	0	0	10.2	11.7833	B3
Le_B_200320	Bud	L. edulis	2020	3	20	1	0	0	11	12.1333	B3
Le_B_201126	Bud	L. edulis	2020	11	26	1	0	0	13.2	10.1833	B3
Le_B_191129	Bud	L. edulis	2019	11	29	1	0	0	8.7	10.15	B3
Lg_B_201126	Bud	L. glaber	2020	11	26	3	0	0.166667	13.2	10.1833	B3
Lg_B_191129	Bud	L. glaber	2019	11	29	3	0	0	8.7	10.15	B3
Lg_B_201217	Bud	L. glaber	2020	12	17	3	0	0.222222	4	9.93333	B3
Lg_B_200120	Bud	L. glaber	2020	1	20	2	0	0	9.1	10.2667	B3
Lg_B_191227	Bud	L. glaber	2019	12	27	3	0	0	7	9.93333	B3
Lg_B_210114	Bud	L. glaber	2021	1	14	3	0	0	9.8	10.15	B3
Lg_B_210211	Bud	L. glaber	2021	2	11	3	0	0	7.9	10.8667	B3
Lg_B_200220	Bud	L. glaber	2020	2	20	2	0	0	8.5	11.1333	B3
Qa_B_211230	Bud	Q. acuta	2021	12	30	3	0	0	-1.19629	9.95	B3
Qa_B_211203	Bud	Q. acuta	2021	12	3	3	0	0	1.63746	10.0667	B3
Qa_B_220225	Bud	Q. acuta	2022	2	25	3	0	0	-1.40583	11.3167	B3
Qa_B_230222	Bud	Q. acuta	2023	2	22	3	0	0	-0.506542	11.2167	B3
Qa_B_221201	Bud	Q. acuta	2022	12	1	3	0	0	0.216458	10.1	B3
Qa_B_230107	Bud	Q. acuta	2023	1	7	3	0	0	1.68104	10.0333	B3
Qa_B_220126	Bud	Q. acuta	2022	1	26	3	0	0	1.90546	10.4167	B3
Qa_B_230126	Bud	Q. acuta	2023	1	26	3	0	0	0.027375	10.4	B3
Qg_B_220101	Bud	Q. glauca	2022	1	1	1	0	0	3.4	9.96667	B3
Qg_B_211204	Bud	Q. glauca	2021	12	4	1	0	0	8.4	10.05	B3
Qg_B_221230	Bud	Q. glauca	2022	12	30	3	0	0	5.8	9.95	B3
Qg_B_221202	Bud	Q. glauca	2022	12	2	3	0	0	6.9	10.0833	B3
Qg_B_230224	Bud	Q. glauca	2023	2	24	3	0	0	9.2	11.2833	B3
Qg_B_220226	Bud	Q. glauca	2022	2	26	1	0	0	7.6	11.35	B3
Qg_B_220129	Bud	Q. glauca	2022	1	29	1	0	0	6.1	10.4833	B3
Qg_B_230128	Bud	Q. glauca	2023	1	28	3	0	0	1.7	10.4667	B3
Qg_B_230123	Bud	Q. glauca	2023	1	23	3	0	0	7.6	10.3333	B3
