## Supplementary file 5 for "Evolution of gene expression in seasonal environments"

### Sheet: Pearson's correlation
Dataset S4. Multiple comparison of pairwise correlation coefficients and average differences among the species pairs
Statistics of Pearson's correlation coefficient calculated by seasonal gene expressions in leaf.
Species pair	Min	Mean	Median	Max	SD
L.edulis - L.glaber	-0.572391	0.29619	0.306382	0.955841	0.306037
Q.glauca - Q.acuta	-0.74041	0.239913	0.228368	1	0.286756
L.edulis - Q.glauca	-0.821959	0.152929	0.143201	0.946019	0.278907
L.edulis - Q.acuta	-0.839388	0.159478	0.149216	0.93336	0.304631
L.glaber - Q.glauca	-0.842732	0.133666	0.114167	0.991975	0.304092
L.glaber - Q.acuta	-0.798061	0.191902	0.187554	0.933321	0.325234
Friedmann test
χ2	df	p-value	Significance
37917.5	6	0	***
Nemenyi test	p value
Species pair	L.edulis - L.glaber	Q.glauca - Q.acuta	L.edulis - Q.glauca	L.edulis - Q.acuta	L.glaber - Q.glauca	L.glaber - Q.acuta
L.edulis - L.glaber	-	0	0	0	0	0
Q.glauca - Q.acuta		-	0	0	0	0
L.edulis - Q.glauca			-	0.482405	0	0
L.edulis - Q.acuta				-	0	0
L.glaber - Q.glauca					-	0
L.glaber - Q.acuta						-
Statistics of Pearson's correlation coefficient calculated by seasonal gene expressions in bud.
Species pair	Min	Mean	Median	Max	SD
L.edulis - L.glaber	-0.642466	0.495844	0.542583	0.963596	0.272139
Q.glauca - Q.acuta	-0.727456	0.354003	0.379398	1	0.324638
L.edulis - Q.glauca	-0.907672	0.321365	0.350492	0.9751	0.328984
L.edulis - Q.acuta	-0.803258	0.336	0.380148	0.965224	0.337545
L.glaber - Q.glauca	-0.822099	0.265469	0.290541	1	0.337873
L.glaber - Q.acuta	-0.807275	0.330989	0.37332	0.965681	0.359089
Friedmann test
χ2	df	p-value	Significance
48708.4	6	0	***
Species pair	L.edulis - L.glaber	Q.glauca - Q.acuta	L.edulis - Q.glauca	L.edulis - Q.acuta	L.glaber - Q.glauca	L.glaber - Q.acuta
L.edulis - L.glaber	-	0	0	0	0	0
Q.glauca - Q.acuta		-	5.95e-14	1.27e-06	0	0.0108527
L.edulis - Q.glauca			-	0.00010783	0	1.22e-09
L.edulis - Q.acuta				-	0	0.333158
L.glaber - Q.glauca					-	0
L.glaber - Q.acuta						-

### Sheet: Average difference
Supplementary file 5. Multiple comparison of pairwise correlation coefficients and average differences among the species pairs
Statistics of average absolute differences calculated by seasonal gene expressions in leaf.
Species pair	Min	Mean	Median	Max	SD
L.edulis - L.glaber	0	0.640122	0.510307	5.87023	0.473531
Q.glauca - Q.acuta	0	0.629624	0.50862	7.30537	0.437806
L.edulis - Q.glauca	0	0.859332	0.689014	10.2015	0.660014
L.edulis - Q.acuta	0	0.88058	0.691252	8.7928	0.683819
L.glaber - Q.glauca	0	0.787326	0.612144	10.4507	0.631488
L.glaber - Q.acuta	0	0.789426	0.608792	8.19409	0.640083
Friedmann test
χ2	df	P_value	Significance
58210.5	6	0	***
Nemenyi test	p value
Species pair	L.edulis - L.glaber	Q.glauca - Q.acuta	L.edulis - Q.glauca	L.edulis - Q.acuta	L.glaber - Q.glauca	L.glaber - Q.acuta
L.edulis - L.glaber	-	0.349368	0	0	0	0
Q.glauca - Q.acuta		-	0	0	0	0
L.edulis - Q.glauca			-	0.502798	0	0
L.edulis - Q.acuta				-	0	0
L.glaber - Q.glauca					-	0.00145554
L.glaber - Q.acuta						-
Statistics of average absolute differences calculated by seasonal gene expressions in bud.
Species pair	Min	Mean	Median	Max	SD
L.edulis - L.glaber	0	0.616971	0.500498	6.27942	0.432402
Q.glauca - Q.acuta	0	0.625521	0.497019	5.41051	0.439309
L.edulis - Q.glauca	0	0.77268	0.609433	9.06721	0.595381
L.edulis - Q.acuta	0	0.76196	0.598221	9.60191	0.594257
L.glaber - Q.glauca	0	0.790497	0.628275	7.09676	0.597452
L.glaber - Q.acuta	0	0.764608	0.610413	7.59199	0.583028
Friedmann test
χ2	df	P_value	Significance
28559.2	6	0	***
Nemenyi test	p value
Species pair	L.edulis - L.glaber	Q.glauca - Q.acuta	L.edulis - Q.glauca	L.edulis - Q.acuta	L.glaber - Q.glauca	L.glaber - Q.acuta
L.edulis - L.glaber	-	1.63923e-07	0	0	0	0
Q.glauca - Q.acuta		-	0	0	0	0
L.edulis - Q.glauca			-	1.22e-06	0.000910971	2.67e-07
L.edulis - Q.acuta				-	5.77e-14	0.999812
L.glaber - Q.glauca					-	4.37e-14
L.glaber - Q.acuta						-
