## Supplementary file 7 for "Evolution of gene expression in seasonal environments"

### Sheet: Linear regression
Supplementary file 7. Summary table of statistical test on evolutionary measures.
Linear regression on the evolutionary measures and seasonal peak differences between species (Fig. 6C, Fig. S11B-C).
Response variable	Predictor	Slope		Intercept		R squared	p value	Pearson's correlation
		Mean	S.D.	Mean	S.D.
dN/dS	Δφ between species in leaf	0.0531228	0.0278191	-2.1358	0.0538243	0.00382774	0.0564891	0.0618687
dN	Δφ between species in leaf	0.0739133	0.0278675	-6.63493	0.0539178	0.00735829	0.00812758	0.0857805
dS	Δφ between species in leaf	0.0206455	0.0172054	-4.49882	0.0332889	0.00151494	0.230462	0.0389222
dN/dS	Δφ between species in bud	0.0654044	0.029389	-2.13625	0.0495836	0.00519181	0.0262837	0.0720542
dN	Δφ between species in bud	0.0785343	0.0294591	-6.62041	0.0497019	0.00743316	0.00780931	0.0862158
dS	Δφ between species in bud	0.0129553	0.0181977	-4.48386	0.0307023	0.000533782	0.47669	0.0231037
Linear regression on the evolutionary measures and seasonal peak differences between tissues.
Response variable	Predictor	Slope		Intercept		R squared	p value	Pearson's correlation
		Mean	S.D.	Mean	S.D.
dN/dS	Δφ between tissues in L. edulis	0.0225992	0.028667	-2.08381	0.0486062	0.00065444	0.430698	0.025582
dN	Δφ between species in L. edulis	0.0359134	0.0287536	-6.56793	0.048753	0.00164115	0.211971	0.0405111
dS	Δφ between species in L. edulis	0.0133154	0.0177098	-4.48403	0.0300277	0.000595334	0.452316	0.0243995
dN/dS	Δφ between species in Q. glauca	0.00731362	0.0257515	-2.06595	0.0471563	8.49875e-05	0.776467	0.00921887
dN	Δφ between species in Q. glauca	0.032164	0.0258221	-6.56518	0.0472856	0.00163223	0.213218	0.0404009
dS	Δφ between species in Q. glauca	0.0246545	0.0158887	-4.49889	0.0290955	0.00253073	0.121069	0.0503064
Linear regression on the evolutionary measures and average expression levels (Fig. S11A).
Response variable	Predictor	Slope		Intercept		R squared	p value	Pearson's correlation
		Mean	S.D.	Mean	S.D.
dN/dS	Average expression across tissues and species	-0.120106	0.00512861	-1.40577	0.0212659	0.0465989	1.85338e-118	-0.215868
dN	Average expression across tissues and species	-0.125683	0.00544131	-5.79309	0.0225626	0.0453881	2.32296e-115	-0.213045
dS	Average expression across tissues and species	-0.00557814	0.00376052	-4.38734	0.0155931	0.000196049	0.138012	-0.0140018

### Sheet: Winter or not
Dataset S6. Summary table of statistical test on evolutionary measures.
Statistics of evolutionary measures across the genes with annual periodicity classified based on their expression peak timing (winter or growing seasons) and tissue specificity (leaves or buds) (Fig. S11D)
Evolutionary measures	Category	Min	Mean	Median	Max	SD	Number of genes	Total number of genes
dN/dS	Winter (both tissues)	0.0264	0.356793	0.2555	4.8897	0.590364	67	951
	Winter (bud specific	0.0324	0.32961	0.2837	2.5163	0.274644	122
	Winter (leaf specific)	0.0232	0.289713	0.2318	1.9899	0.215501	291
	Others	0.0192	0.311964	0.2566	2.4641	0.24282	471
dN	Winter (both tissues)	0.0008	0.0125328	0.0112	0.0435	0.00786067	67	951
	Winter (bud specific	0.0012	0.0133934	0.0115	0.0701	0.00972286	122
	Winter (leaf specific)	0.0008	0.0135955	0.0102	0.1388	0.0142821	291
	Others	0.0011	0.0149049	0.0124	0.1187	0.0127033	471
dS	Winter (both tissues)	0.0057	0.0464866	0.0422	0.1057	0.0195371	67	951
	Winter (bud specific	0.0047	0.0448254	0.0432	0.1404	0.0185299	122
	Winter (leaf specific)	0.0099	0.0492409	0.0434	0.2278	0.0278144	291
	Others	0.0094	0.052989	0.0464	0.3287	0.0303373	471
Kruskal Wallis test
Parameters	χ squared	df	P value	Significance
dN/dS	3.8361	3	0.279715
dN	8.09019	3	0.0441841	*
dS	11.9695	3	0.00748822	**
Steel-Dwass test
dN/dS	p-value
Category	Winter (both tissues)	Winter (bud specific	Winter (leaf specific)	Others
Winter (both tissues)	-	0.359926	0.941141	0.371037
Winter (bud specific		-	0.878555	0.882713
Winter (leaf specific)			-	0.996231
Others				-
dN	p-value
Category	Winter (both tissues)	Winter (bud specific	Winter (leaf specific)	Others
Winter (both tissues)	-	0.835874	0.985672	0.0265166
Winter (bud specific		-	0.98974	0.739381
Winter (leaf specific)			-	0.631571
Others				-
dS	p-value
Category	Winter (both tissues)	Winter (bud specific	Winter (leaf specific)	Others
Winter (both tissues)	-	0.73021	0.935331	0.0780793
Winter (bud specific		-	0.990865	0.0243095
Winter (leaf specific)			-	0.286346
Others				-

### Sheet: Winter or not (conserved peaks)
Dataset S6. Summary table of statistical test on evolutionary measures.
Statistics of evolutionary measures across the genes with conserved peak (Δφ<2) classified based on their expression peak timing (winter or growing seasons) and tissue specificity (leaves or buds) (Fig. S11E)
Evolutionary measures	Category	Min	Mean	Median	Max	SD	Number of genes	Total number of genes
dN/dS	Winter (both tissues)	0.0232	0.289713	0.2318	1.9899	0.215501	291	804
	Winter (bud specific	0.0324	0.333243	0.28665	2.5163	0.288209	104
	Winter (leaf specific)	0.0264	0.359878	0.2487	4.8897	0.603917	64
	Others	0.0192	0.313162	0.2544	2.4641	0.258865	345
dN	Winter (both tissues)	0.0008	0.0135955	0.0102	0.1388	0.0142821	291	804
	Winter (bud specific	0.0012	0.0132529	0.01135	0.0701	0.0101173	104
	Winter (leaf specific)	0.0008	0.0125594	0.0112	0.0435	0.00803632	64
	Others	0.0011	0.0146745	0.0121	0.1187	0.0124785	345
dS	Winter (both tissues)	0.0099	0.0492409	0.0434	0.2278	0.0278144	291	804
	Winter (bud specific	0.0047	0.0438279	0.04225	0.1404	0.0184884	104
	Winter (leaf specific)	0.0057	0.046625	0.0414	0.1057	0.0198108	64
	Others	0.0094	0.0525246	0.0468	0.3287	0.0286656	345
Kruskal Wallis test
Parameters	Chi squared	df	P value	Significance
dN/dS	3.27149	3	0.35163
dN	5.99987	3	0.111617
dS	12.7649	3	0.00517374	**
Steel-Dwass test
dN/dS	p-value
Category	Winter (both tissues)	Winter (bud specific	Winter (leaf specific)	Others
Winter (both tissues)	-	0.386777	0.853746	0.540285
Winter (bud specific		-	0.965234	0.840687
Winter (leaf specific)			-	0.99848
Others				-
dN	p-value
Category	Winter (both tissues)	Winter (bud specific	Winter (leaf specific)	Others
Winter (both tissues)	-	0.966258	0.992816	0.0719147
Winter (bud specific		-	0.999859	0.704302
Winter (leaf specific)			-	0.724745
Others				-
dS	p-value
Category	Winter (both tissues)	Winter (bud specific	Winter (leaf specific)	Others
Winter (both tissues)	-	0.449419	0.937023	0.0840874
Winter (bud specific		-	0.91453	0.00957784
Winter (leaf specific)			-	0.296188
Others				-
